# Progesterone receptor-A isoform interaction with RUNX transcription factors controls chromatin remodelling at promoters during ovulation

**DOI:** 10.1101/2021.06.17.448908

**Authors:** DT Dinh, J Breen, B Nicol, KM Smith, M Nicholls, A Emery, YY Wong, SC Barry, HHC Yao, RL Robker, DL Russell

## Abstract

Progesterone receptor (PGR) plays diverse roles in reproductive tissues and thus coordinates mammalian fertility. In the ovary, acutely induced PGR is the key determinant of ovulation through transcriptional control of a unique set of genes that culminates in follicle rupture. However, the molecular mechanisms for PGR’s specialised function in ovulation is poorly understood. To address this, we assembled a detailed genomic profile of PGR action through combined ATAC-seq, RNA-seq and ChIP-seq analysis in wildtype and isoform-specific PGR null mice. We demonstrated the unique action of PGR-A isoform in the ovary through a transcriptional complex involving physical interaction with RUNX and JUN/FOS transcription factors. The assembly of this unique complex directs targeting of PGR binding to proximal promoter regions and enables chromatin accessibility, leading to ovulatory gene induction. This PGR signalling mechanism is specific to ovulation and provides potential targets for infertility treatments as well as new contraceptives that block ovulation.
