## Supplementary Table 1 for "Progesterone receptor-A isoform interaction with RUNX transcription factors controls chromatin remodelling at promoters during ovulation"

### Sheet: Sheet2
TF_motif	hCG_PMSG_score_change	hCG_PMSG_pvalue
NR3C2	-0.27097	3.06646e-138
NR3C1	-0.26288	6.24885e-137
Ar	-0.2599	1.16549e-133
CTCF	-0.25805	2.74822e-158
YY2	-0.25099	2.81945e-123
NRF1	-0.2432	8.04353e-137
TCFL5	-0.23594	2.73302e-124
ZBTB33	-0.20963	1.52052e-114
CTCFL	-0.1962	2.98984e-144
NR5A1	-0.19459	2.64357e-148
ZBTB14	-0.19402	9.51451e-126
Nr5a2	-0.17808	6.29121e-147
FOXP2	-0.17785	1.01344e-144
IRF7	-0.17629	1.97483e-136
TFDP1	-0.17426	5.95256e-127
Foxd3	-0.17242	5.92205e-143
FOXK1	-0.16879	3.87002e-133
KLF15	-0.16717	1.39823e-128
Esrrg	-0.16684	1.46622e-136
Foxj3	-0.16378	1.09234e-133
HINFP	-0.1626	2.61729e-110
FOXF2	-0.16202	1.28606e-129
ESRRA	-0.16101	5.42054e-140
ESRRB	-0.16098	1.65091e-139
FOXL1	-0.15449	1.16185e-126
FOXO6	-0.15449	1.16185e-126
FOXP3	-0.15449	1.16185e-126
FOXN3	-0.15345	3.5546e-131
IRF2	-0.15324	3.31819e-128
FOXG1	-0.15033	4.13627e-129
Foxj2	-0.14977	2.90422e-125
Foxo1	-0.14867	2.28975e-132
Foxf1	-0.1479	2.14563e-126
SRY	-0.14584	2.43482e-123
SOX15	-0.14577	2.04211e-133
Foxq1	-0.14334	7.50119e-128
FOXO3	-0.14264	2.68002e-127
ZNF384	-0.14223	1.15867e-133
FOXK2	-0.14037	5.19675e-126
FOXC2	-0.13963	3.21137e-125
IRF1	-0.13897	7.89286e-142
Foxl2	-0.13883	5.56257e-132
ZEB1	-0.13857	4.04674e-114
IRF3	-0.13836	4.31074e-124
SNAI1	-0.13791	1.45936e-110
FOXC1	-0.13769	5.15107e-127
GATA6	-0.13727	1.05232e-124
IRF9	-0.13689	2.87373e-119
Sox3	-0.13683	3.01489e-134
MEF2A	-0.13661	5.24854e-129
STAT1::STAT2	-0.13406	9.95284e-132
TCF4	-0.13397	2.47345e-116
FOXI1	-0.13343	9.92686e-119
FOXD1	-0.13229	6.59516e-115
Stat2	-0.13037	2.53629e-141
SNAI3	-0.13025	3.23082e-108
FOXP1	-0.12902	1.32751e-114
FOXA3	-0.12711	8.02929e-117
MEF2C	-0.12691	2.08831e-122
FOXD2	-0.12549	2.02479e-122
IRF4	-0.12483	3.29838e-108
IRF8	-0.12452	2.58981e-112
Mecom	-0.1244	7.33133e-123
Sox6	-0.1238	1.05709e-125
FOXE1	-0.12179	2.64403e-125
VEZF1	-0.12103	1.47511e-108
GATA2	-0.12076	1.30946e-119
TCF3	-0.12053	4.71217e-114
FOXO4	-0.11987	5.51047e-124
TCF12(var.2)	-0.11901	2.82486e-113
FOXA2	-0.11801	5.30779e-114
NR6A1	-0.11489	9.52279e-115
Arid5a	-0.11376	1.1654e-101
FOXA1	-0.1074	1.89582e-110
KLF3	-0.10729	5.74282e-103
GATA3	-0.10724	5.06105e-103
MAZ	-0.10638	2.04109e-120
ZIC5	-0.10409	8.75452e-108
NR4A2	-0.10377	8.24782e-115
KLF14	-0.1028	1.22616e-111
NR2F2	-0.10245	2.4587e-112
GRHL2	-0.10226	1.95135e-106
GATA4	-0.10041	2.36293e-115
FERD3L	0.10061	1.16335e-101
HAND2	0.10609	1.19136e-109
TBX3	0.10801	1.33164e-101
DUXA	0.10882	9.77333e-102
MEIS2(var.2)	0.10909	9.68785e-113
NFYC	0.11921	1.77074e-106
Ptf1a(var.2)	0.11963	3.1848e-109
Sox17	0.11971	8.40368e-102
Gfi1b	0.12205	2.884e-118
Ptf1a	0.12222	2.61859e-111
Bhlha15	0.12454	1.50492e-104
MYF5	0.12516	2.52359e-106
TWIST1	0.12614	8.10852e-116
PBX2	0.12736	1.30379e-118
POU6F1(var.2)	0.12802	3.93878e-106
GSX2	0.13205	4.6625e-107
TBX15	0.13238	1.74983e-105
NR1D1	0.13325	2.27884e-111
NKX2-2	0.13333	1.2466e-113
GLI3	0.13365	3.9083e-111
NFIL3	0.14183	2.48025e-111
ZNF24	0.1435	2.46085e-119
MAFF	0.14557	6.76852e-125
GLI2	0.14558	2.43213e-122
TFAP4	0.14653	2.96132e-116
TFE3	0.14957	1.21842e-104
MSANTD3	0.151	4.65763e-120
MXI1	0.15117	2.6534e-120
TCF21(var.2)	0.15401	2.1373e-104
NRL	0.15512	2.58141e-115
TFEB	0.15657	8.96599e-115
TBX1	0.1712	1.75727e-126
TGIF1	0.17123	2.88955e-119
MEIS2	0.17371	1.19874e-127
Twist2	0.17386	1.63153e-115
TFAP4(var.2)	0.17434	6.57601e-116
TGIF2	0.17482	8.29334e-121
MAFG	0.17729	7.20934e-134
USF2	0.18239	9.27299e-122
USF1	0.18248	5.02191e-126
PAX1	0.18325	2.60196e-111
CREB3	0.18427	3.98888e-110
DBP	0.18486	3.17709e-108
TBXT	0.18553	1.70765e-114
CREB3L1	0.18758	1.7238e-108
MGA	0.18794	1.70105e-123
Mafb	0.18858	4.52489e-127
MITF	0.19217	7.49756e-114
PKNOX2	0.19697	2.27999e-127
HLF	0.19899	6.63139e-127
MEIS3	0.20049	2.35365e-136
HOXA4	0.2026	1.40429e-123
PAX9	0.20688	1.63062e-117
TGIF2LX	0.22416	1.1448e-122
ATF6	0.22916	3.91195e-124
BACH2(var.2)	0.23183	6.89714e-122
SREBF1	0.23203	2.7878e-131
TGIF2LY	0.23334	1.41144e-127
XBP1	0.24405	2.08615e-119
SREBF2	0.24732	2.32302e-136
Atf1	0.24965	1.37487e-113
Pax2	0.25022	2.56585e-128
MEIS1(var.2)	0.26804	1.03044e-142
MAF	0.29305	6.23722e-147
CREB3L4(var.2)	0.29915	1.54779e-127
CEBPA	0.30027	4.81774e-151
ATF4	0.30479	3.07514e-147
MAFA	0.31	1.27055e-146
PBX3	0.31147	1.51707e-158
CEBPD	0.31621	4.60494e-149
RUNX3	0.3382	2.37406e-156
CEBPG(var.2)	0.33939	1.51443e-148
PKNOX1	0.34646	1.44369e-166
ATF2	0.34804	1.36022e-160
CREM	0.35135	2.29548e-147
CREB1	0.35303	2.69337e-159
JUND(var.2)	0.36082	2.45721e-156
RUNX1	0.36848	3.00522e-172
JUN::JUNB(var.2)	0.37541	9.58325e-155
FOS::JUN(var.2)	0.37541	1.07739e-149
JUN	0.37966	5.07087e-160
FOSB::JUN	0.39022	1.14624e-153
FOSL1::JUN(var.2)	0.395	1.27341e-145
ATF7	0.3968	8.57992e-145
Creb5	0.39868	3.97432e-150
JUNB(var.2)	0.39872	1.39703e-149
FOSL2::JUND(var.2)	0.39974	1.50933e-154
FOSL2::JUN(var.2)	0.39976	5.11112e-158
FOSB::JUNB(var.2)	0.40118	2.72632e-147
FOSL1::JUND(var.2)	0.40802	2.68094e-150
JDP2(var.2)	0.41068	2.82761e-153
FOSL2::JUNB(var.2)	0.41333	6.9314e-152
ATF3	0.4214	7.02716e-149
RUNX2	0.49124	5.04447e-163
CEBPB	0.53383	4.96272e-150
CEBPG	0.54056	4.20898e-148
CEBPE	0.54374	1.13563e-148
Bach1::Mafk	0.56494	9.44918e-187
Nfe2l2	0.58415	1.14436e-191
MAF::NFE2	0.59067	3.17343e-191
MAFK	0.61827	5.28937e-194
NFE2L1	0.63002	7.77078e-191
BACH1	0.72581	4.64351e-205
BACH2	0.86484	8.02229e-206
BATF3	0.86952	4.54004e-216
NFE2	0.87895	1.20277e-206
FOSL2	0.87933	6.48241e-212
JUN::JUNB	0.89766	7.247e-213
BATF	0.90218	1.04394e-212
BATF::JUN	0.90249	9.32083e-212
JDP2	0.91356	6.14038e-202
JUNB	0.91609	2.57286e-213
JUN(var.2)	0.91741	1.55099e-213
FOSL1::JUND	0.93225	4.80815e-218
JUND	0.93485	4.83814e-214
Smad2::Smad3	0.93867	8.53895e-219
FOS	0.94353	1.27766e-219
FOSL1::JUN	0.94572	1.78532e-217
FOSL1	0.94621	9.52805e-213
FOSL1::JUNB	0.94946	2.65544e-217
FOS::JUND	0.95493	8.44853e-218
FOS::JUN	0.96254	2.68078e-216
FOSL2::JUN	0.96623	2.1258e-216
FOSL2::JUNB	0.96703	3.00034e-218
FOSL2::JUND	0.96779	8.20345e-211
FOSB::JUNB	0.97096	5.06684e-218
FOS::JUNB	0.97495	1.61506e-221
