## Supplementary Table 3 for "Progesterone receptor-A isoform interaction with RUNX transcription factors controls chromatin remodelling at promoters during ovulation"

### Sheet: Sheet1
Upstream Regulator	Expr Log Ratio	Activation z-score	p-value of overlap	Downstream genes in RNA-seq
TP53		4.152	1.61e-33	321
ESR2	-1.226	3.765	1.53e-26	148
CREB1		4.616	2.77e-20	119
AR		0.442	8.07e-17	126
ESR1	-1.291	-0.974	1.39e-16	211
PGR	6.382	2.918	5.37e-16	72
FOXO3		-0.025	9.03e-16	78
SREBF2	2.732	2.738	1.02e-14	32
EPAS1		1.464	6.26e-14	60
FOXO4		-0.046	4.92e-13	36
MYC		-0.208	1.67e-12	177
JUN		3.35	2.05e-12	91
SREBF1		2.059	3.71e-12	58
EGR1		3.757	6.91e-12	48
CREM	2.519	2.978	7.1e-12	42
TP73		0.68	1.04e-11	78
HIF1A		3.239	1.09e-11	85
Tcf7		-1.271	3.68e-11	51
SMARCA4		2.416	3.74e-11	105
CEBPA		3.907	1.3e-10	81
CREBBP		0.408	4.81e-10	72
IKZF1		-0.591	4.91e-10	53
SOX2		-1.078	6.76e-10	84
HMGA1	4.238	-0.891	7.03e-10	43
PPARGC1A		-1.689	1.03e-09	68
TP63		1.763	1.06e-09	82
ATF4	1.151	3.747	1.24e-09	45
CTNNB1		2.337	1.53e-09	135
SP1		2.851	1.61e-09	92
AHR	-1.257	2.098	1.76e-09	77
CEBPB	2.492	1.983	2.08e-09	96
EP300		1.24	2.2e-09	76
FOS		3.47	3.92e-09	92
KLF4	2.462	0.647	4.56e-09	60
NR3C1	1.734	0.589	1.38e-08	107
TCF7L2		2.017	1.59e-08	69
NFKBIA	1.238	0.574	1.71e-08	74
PPARG		2.624	2.71e-08	81
SMAD4		1.852	3.34e-08	53
SMAD3		2.116	3.77e-08	53
HTT		1.533	3.79e-08	104
SP3		1.953	3.87e-08	44
NUPR1	3.215	4.388	4.79e-08	80
TCF3		-2.034	5.76e-08	69
GLI1		1.784	7.2e-08	43
STAT3		3.577	1.1e-07	94
ID2	1.365	0.744	1.17e-07	44
NR3C2		0.629	1.8e-07	33
TWIST2		2.131	1.9e-07	15
WT1	1.286	1.33	2.02e-07	48
ID3	-1.299	0.584	2.29e-07	40
STAT4		2.901	3.59e-07	43
TWIST1		-0.015	4.53e-07	35
LEF1		2.26	4.68e-07	34
MEF2D		2.595	8.57e-07	21
PDX1		2.005	8.94e-07	38
KDM5B		2.076	9.49e-07	30
KLF2	2.605	0.205	9.59e-07	37
BRCA1		1.108	1.02e-06	36
GMNN		-1.528	1.03e-06	22
GFI1		-1.773	1.25e-06	32
HDAC4		-0.853	1.54e-06	30
PPARA		-1.304	1.66e-06	71
TCF4		-0.357	1.78e-06	57
SOX1		-1.606	1.8e-06	20
CCND1		0.191	2.11e-06	55
MYOD1		0.561	3.02e-06	44
SNAI1		-0.217	3.47e-06	32
SOX4		1.004	3.61e-06	38
VHL		-1.866	4.02e-06	29
ELK1		1.828	4.74e-06	19
NEUROG1		-1.414	4.95e-06	18
ERG		1.078	5.15e-06	38
FOXM1		0.638	5.16e-06	30
STAT6		1.51	6.52e-06	64
E2F1		-0.123	7.83e-06	73
SOX3		-1.789	8.31e-06	20
CLOCK		0.024	1.59e-05	43
GPS2		-1.625	1.65e-05	17
GATA1		1.802	1.81e-05	47
ZBTB16	3.239	0.566	1.96e-05	38
SIRT2		1.726	2.82e-05	10
PAX7		0.96	2.84e-05	18
RUNX1	4.639	-0.475	2.91e-05	42
SMARCA5		-1.177	3.09e-05	26
NR1I2		2.011	3.85e-05	34
ARNTL	1.203	1.382	3.88e-05	17
ECSIT		2.572	4.13e-05	10
LDB1		0.099	4.78e-05	45
SKIL	1.071	0.923	4.79e-05	13
RXRA		-0.699	5.98e-05	47
HDAC5	1.272	-1.435	6.22e-05	19
ETV5	3.35	1.343	7.14e-05	21
REL		0.862	7.52e-05	39
SQSTM1		1.713	7.71e-05	14
EZH2		-0.303	8.12e-05	56
MRTFB		1.06	8.42e-05	30
HOXA5		1.516	9e-05	9
NOTCH1		2.021	9.3e-05	42
RB1		1.409	9.46e-05	69
JUNB	2.116	1.642	0.000105	28
SMAD7		-0.329	0.000105	28
LMO2		0.152	0.000107	44
NKX2-3		-1.173	0.000112	36
EHMT1		0.894	0.000122	22
NAB2	2.604	-1.399	0.000131	8
ATF1		1.969	0.000133	12
ZNF217		0.632	0.000172	17
SRF		1.261	0.000177	50
TAF4B		0.128	0.000184	9
HOXA11		0	0.000196	8
HNF1B		-1.886	0.000219	23
RUNX3		-2.758	0.000225	24
POU5F1		1.427	0.000226	54
EGR2	2.522	1.511	0.000227	28
YY1		-0.855	0.000234	45
PPARD		-0.641	0.000279	40
NFE2L2		2.425	0.000283	62
NR5A2	-1.481	2.082	0.000286	24
TCF12		-1.719	0.000288	25
NR1I3		2.06	0.000297	21
NR1H3		1.386	0.000298	36
NFYA		2.209	0.000317	18
KLF6	1.612	-0.378	0.00033	17
HSF1		1.022	0.000353	36
HOXA10		-0.677	0.000358	30
MZF1		1.568	0.000376	6
NFAT5		3.03	0.000401	23
HIC1		0.384	0.000476	14
PROX1	1.732	-1.492	0.00048	10
DDIT3		-1.222	0.000502	22
MECP2		-0.176	0.000505	23
PPRC1		2.714	0.000521	12
MYB		1.443	0.000542	29
RORA	1.609	0.559	0.000594	31
ETV4		1.881	0.000614	10
ETV1		1.423	0.000618	9
KLF11		1.807	0.000705	23
PML		0.358	0.000707	27
FOXP3		0.365	0.000714	29
ELF4	1.093	2.333	0.000778	10
NR1H4	3.309	-0.135	0.000824	34
KMT2D		-1.73	0.000838	31
BCL6	1.55	-1.251	0.000902	35
FEV		2.668	0.000913	17
GATA6		-0.902	0.000932	32
THRAP3		-0.492	0.000945	6
TAF4		-0.14	0.000955	18
NR0B2		-2.226	0.000986	22
WBP2		0.853	0.00108	23
BMI1		-2.035	0.0011	14
NCOA2		1.964	0.00116	24
NCOA3		0.817	0.00119	17
MEOX2		0.508	0.00122	10
ZBTB17		2.6	0.0013	16
POU2F1		-0.254	0.00138	21
MAML1		0.895	0.0014	6
ZNF100		-1	0.00147	4
ZNF85		-1	0.00147	4
ZNF254		-1	0.00147	4
ZNF431		-1	0.00147	4
ZNF43		-1	0.00147	4
ZNF429		-1	0.00147	4
HOXA9		1.343	0.00151	28
RARA		-2.055	0.00168	48
USF1		0.249	0.00169	16
SP110		-2.294	0.00176	23
DACH1		0	0.00183	10
MED1		1.411	0.00194	25
ATF2		2.395	0.00196	17
CIC		-2.236	0.00208	5
RUNX2	4.487	0.194	0.00209	21
NRIP1	-1.196	0.324	0.00212	13
MAX		-2.157	0.00221	17
MSX2		-0.277	0.00223	10
HOXA7		1.526	0.00225	8
PRDM1		-0.287	0.00227	36
GATAD2A			0.00228	3
RORC		2.219	0.00231	25
BHLHE40	2.225	0.3	0.00238	20
BACH1	1.227	-1.929	0.00246	13
PAX3		-0.068	0.00249	29
SS18		1	0.00256	9
PPARGC1B		1.924	0.00262	14
FOXA2		-0.088	0.00265	34
ARID1A		-0.095	0.00268	11
ZNF91		-1	0.00273	4
FOXO1	-1.696	0.801	0.00276	58
SNAI2		1.383	0.00284	13
HOXA13		0.529	0.00298	7
ZFPM1	1.002		0.003	14
RELA		2.217	0.00303	58
TRRAP			0.00315	5
TEAD2		1	0.00316	11
TRPS1		0.784	0.00316	11
TFEB		0.164	0.00316	11
THRB		-0.846	0.00322	38
THRA	-1.22	-0.296	0.00352	22
RBPJ		0.541	0.00373	24
NR5A1		-0.474	0.00374	13
NFKB1	1.1	1.017	0.00376	39
SATB1		-1.18	0.00379	25
FOXA1		-1.236	0.00379	25
MNT			0.00381	6
TEAD4		1.383	0.00387	17
MRTFA		1.02	0.00387	27
MYCN		-1.555	0.00409	38
GATA4		-1.991	0.00411	35
ATN1			0.00443	21
CBX2			0.00456	5
HNRNPD			0.00456	5
WWTR1		2.335	0.00467	12
FOXC2		1.942	0.00467	12
SPDEF		-1.038	0.00487	13
PIAS1		-0.043	0.00496	14
PPP1R13L		0.816	0.00506	6
SMAD1		1.519	0.00532	10
TOX			0.00535	3
NFATC2		1.603	0.00548	29
USF2		-0.045	0.00553	13
FOSL1		0.12	0.00555	15
NR1H2		1.437	0.00585	17
APBB1		1.387	0.00637	5
NR0B1	-2.109	-0.139	0.00648	9
SPZ1		0.038	0.00659	6
HDAC7		-0.37	0.00659	6
ELK4			0.00659	6
HDAC1		0.459	0.00663	37
ARNT		1.521	0.00704	19
ETS2		0.396	0.00705	13
HOXB7		1.213	0.00715	4
ZSCAN1			0.00719	2
HES7			0.00719	2
MITF		0.189	0.00722	34
EGR3		-0.319	0.00723	10
HOXC6		0.581	0.00764	9
ING1		-0.928	0.00781	8
JUND		0.931	0.00784	14
RXRB			0.00793	13
SOX9		-2.37	0.00857	17
TFCP2			0.00863	5
PLAG1		2.008	0.00877	11
MEF2C	-1.557	2.122	0.00926	20
MYF6		-0.225	0.00939	17
VDR		0.339	0.00961	32
HNF1A		0.892	0.00965	57
SPIB		0.577	0.00989	16
